# Bacterial-derived cyclic lipopeptides suppress dauer arrest in *C. elegans*

**DOI:** 10.64898/2026.09.14.751545

**Authors:** Xiao Wang, Kelsie M. Nauta, Marco E. Mechan-Llontop, Darrick R. Gates, Nirmal Chaudhary, Amudha Ramchandran, Kersten K. Sykes, Corrie L. Sakowski, Vashnie H. Hartwell, Jade Tarango, Ashootosh Tripathi, Nicholas O. Burton

## Abstract

Secondary bacterial metabolites can regulate animal physiology, but the specific bacterial genes and molecules responsible for regulating, synthesizing, and transporting these molecules and the mechanisms by which they impact animal physiology often remain unclear. Here, we used *Caenorhabditis elegans* dauer formation as a gross morphological readout to identify bacterial mechanisms that promote development when animal TGF-β or insulin signaling is impaired. We found that the native *C. elegans* microbiome constituent, *Pseudomonas lurida*, suppresses dauer arrest and that this activity requires the two-component system, GacS/GacA, and the downstream *massABC* nonribosomal peptide synthetase cluster. Using sequential chromatography followed by mass spectrometry and NMR, we identified Massetolide F, a bacterial cyclic lipopeptide biosurfactant, as a *massABC*-dependent product. In addition, we found that purified Massetolide F was sufficient to restore dauer suppression to *P. lurida ΔmassBC*. We also found that surfactin C, a cyclic lipopeptide from *B. subtilis*, similarly suppressed dauer formation whereas the cyclic lipopeptide antibiotic daptomycin did not, indicating that dauer suppression is shared by a subset of cyclic lipopeptides rather than being a general property of the class. Lastly, we found that *massABC*-dependent Massetolide F production induces the expression of the acid sphingomyelinase *asm-3* in *C. elegans,* that *asm-3* is required for Massetolide F induced dauer suppression, and that loss of Massetolide F production also leads to reduced bacterial clearance in host animals. Together, these findings identify Massetolide F as a microbiome-derived molecule that promotes animal development and reveal an unexpected function for bacterial biosurfactants in regulating animal physiology.
