## Supplemental Table 3 for "Bacterial-derived cyclic lipopeptides suppress dauer arrest in *C. elegans*"

### Sheet: dauer_development related DEGs
Gene	Higher in	logFC	FDR	∆massBC CPM	WT CPM	Subgroup / family	Reference	PubMed IDs
asm-3	WT	-2.037	5.49947e-12	35.485	145.899	sphingomyelinase	asm-3 was reported as a positive regulator of insulin signaling; asm-3 inactivation promotes dauer arrest.	23049887; 24475206
scl-11	∆massBC	4.473	5.58434e-13	25.986	1.161	SCP-like genes	cholesterol bound to SCP-like family members (eg., SCL-12/SCL-13) is sequestered in the gut lumen during dauer and mobilized during dauer recovery;	38267699
scl-12	∆massBC	4.774	2.15186e-15	112.389	4.092			38267699
scl-13	∆massBC	4.607	6.98389e-14	37.412	1.524			38267699
scl-2	WT	-0.762	2.58109e-05	26.128	44.437			38267699
oac-39	∆massBC	5.489	1.71744e-09	9.557	0.203	O-acyltransferase-like genes	O-acyltransferase (eg., OAC-39) is reported as a dauer-upregulated O-acyltransferase required for synthesis of dauer-associated maradolipids.	No PMID available
oac-20	WT	-2.757	2.62129e-13	13.457	90.944			No PMID available
oac-6	WT	-2.318	4.3941e-10	4.451	22.215			No PMID available
oac-14	∆massBC	1.002	0.0045219	3.051	1.524			No PMID available
oac-57	∆massBC	0.744	9.99047e-05	17.226	10.274			No PMID available
oac-58	∆massBC	0.968	0.0401441	1.729	0.874			No PMID available
dod-21	WT	-4.837	1.15901e-16	20.166	577.013	DAF-16-associated outputs	dod genes are downstream of DAF-16. dod-21, dod-17, dod-22 are reported in immune response	32161087; 12845331
dod-19	∆massBC	1.448	1.05514e-11	146.789	53.772			12845331
dod-17	∆massBC	1.075	3.12832e-06	19.31	9.137			32161087; 12845331
dod-22	∆massBC	1.614	0.000125444	3.334	1.075			32161087; 12845331
dod-3	WT	-0.976	2.40193e-05	11.465	22.576			12845331
hsp-12.6	∆massBC	5.15	3.51127e-11	26.883	0.749	stress related	DAF-16 binding/target studies support hsp-12.6 as an insulin signaling/DAF-16 stress-output gene	23312285; 23911329
hsp-12.3	∆massBC	0.632	0.00396693	10.212	6.596		Reported as a DAF-16-regulated heat-shock/stress output in insulin signaling contexts	23312285; 23911329
sod-3	∆massBC	1.03	3.77392e-06	15.585	7.64		SOD-family genes support an oxidative-stress-output category; SOD-3 is a classic DAF-16 oxidative-stress output	23312285; 23911329
sod-5	∆massBC	2.204	1.91222e-05	2.869	0.613			23312285; 23911329
mtl-1	∆massBC	1.724	7.19803e-07	7.91	2.389		DAF-16 binding/target studies include mtl-1, supporting classification as a stress/metal-response IIS-output gene.	23312285; 23911329
fat-3	WT	-0.657	8.52704e-07	89.51	141.118	lipid metabolism genes	fat/lipl genes are metabolic outputs relevant to dauer, stress, and aging physiology.	36674689; 22629250
fat-5	∆massBC	0.696	1.66549e-06	54.041	33.382			36674689; 22629250
lipl-1	WT	-0.659	5.12205e-05	17.256	27.33			36674689; 22629250
lipl-3	∆massBC	1.604	0.01458	1.588	0.525			36674689; 22629250
lipl-5	∆massBC	0.822	1.01511e-06	194.55	110.094		LIPL-5 has direct evidence for starvation-induced fat catabolism and longevity regulation	31340142
nhr-8	∆massBC	0.946	2.60639e-05	14.762	7.684	nuclear hormone receptor genes	NHR family members are broad metabolic/regulatory candidates( eg., NHR-8 involved in sterol/cholesterol homeostasis and bile-acid-like/dafachronic-acid-related steroid metabolism)	23931753
nhr-90	∆massBC	0.658	0.00966715	6.414	4.046			36674689; 23931753
nhr-142	WT	-1.059	6.32865e-05	3.634	7.565			36674689; 23931753
nhr-162	WT	-1.418	0.000132807	1.514	4.084			36674689; 23931753

### Sheet: Immune_stress related DEGs
Grouped genes	Broad figure category	Gene count	WT-high count	∆massBC-high count	Mostly higher in	Reference	PubMed IDs
B0024.4, C17H12.6, C17H12.8, C18H7.11, C32H11.9, C49C3.9, F20G2.5, F35E12.10, F53C11.1, F54E2.1, F55G11.4, H34I24.2, K08D8.4, K08D8.5, K10D11.3, K10D11.5, K11H12.4, R10H10.3, T05E12.6, T19C9.8, Y47H9C.1, Y53G8AL.3, Y54G2A.57, ZK6.11, ZK896.1, ZK896.5, cld-9, dct-17, hpo-6, irg-4, tag-244	Immune / secreted defense effectors	31	5	26	mixed, mostly ∆massBC(26 massBC, 5 WT)	CUB-like and other secreted host-response genes are recurrently seen in pathogen/immune transcriptomes.	17526726; 27160601
clec-13, clec-15, clec-150, clec-160, clec-166, clec-169, clec-218, clec-227, clec-232, clec-36, clec-4, clec-41, clec-5, clec-50, clec-51, clec-60, clec-62, clec-63, clec-67, clec-7, clec-85, clec-86, clec-89		23	5	18	mixed, mostly ∆massBC(18 massBC, 5 WT)	C-type lectin-like domain genes are repeatedly described as C. elegans innate immune recognition/effector candidates with pathogen-specific regulation.	33793670; 36966075
ilys-3, lys-1, lys-2, lys-4, lys-7		5	0	5	all ∆massBC	Lysozymes are antimicrobial/intestinal defense-associated genes; protective microbe/pathogen studies report upregulation of lysozymes and C-type lectins, with lys-7 affecting microbial competition.	36352206; 27160601
spp-11, spp-14, spp-18, spp-2		4	0	4	all ∆massBC	Saposin-like SPP/caenopore proteins are described as antimicrobial/innate-immune effectors	32770079; 19818806; 27160601
nlp-25, nlp-29, nlp-30, nlp-31, nlp-34		5	5	0	all WT	NLP genes, especially the nlp-29 cluster, are established antimicrobial peptide-like genes in epidermal antifungal/wounding responses.	18636113; 33992157
cnc-2, cnc-4, cnc-7		3	3	0	all WT	Caenacins are antimicrobial peptide-like genes in C. elegans epidermal innate immunity.	33992157; 40226512
dod-21, dod-17, dod-22		3	1	2	mixed	Only dod-21, dod-17, and dod-22 are retained as immune-overlap DAF-16-associated outputs. DAF-16 target literature supports antimicrobial/stress outputs, but not every dod gene is immune-specific.	32161087; 12845331
cyp-13A2, cyp-14A5, cyp-25A2, cyp-33D3, cyp-34A9, cyp-37B1	Detoxification and stress response	6	1	5	mixed, mostly ∆massBC(5 massBC, 1 WT)	CYP genes are canonical xenobiotic/detoxification enzymes in C. elegans detox responses.	33616007; 16902959
ugt-1, ugt-18, ugt-19, ugt-62, ugt-66		5	0	5	all ∆massBC	UGT genes are canonical phase II detoxification/xenobiotic-response genes in C. elegans.	33616007; 16902959
gst-22, gst-29, gst-5, gsto-1		4	1	3	mixed, mostly ∆massBC (3 massBC, 1 WT)	GST/GSTO genes are detoxification and oxidative-stress response genes.	33616007; 16902959
hsp-70, mtl-2		2	1	1	mixed	HSP/MTL genes are general stress-response outputs.	23312285; 23911329
asp-12, asp-14, asp-17, asp-6, asp-9	Protease-associated genes	5	1	4	mixed, mostly ∆massBC(4 massBC, 1 WT)	Aspartyl protease genes appear among pathogen-responsive transcriptomes and infection-conditioning candidate genes.	22585961; 17875205
cpr-3, cpr-4, cpr-5, cpr-8		4	0	4	all ∆massBC	Cysteine protease genes appear among pathogen-responsive transcriptomes and infection-conditioning candidate genes.	22585961; 17875205
