## Supplemental Table 5 for "Bacterial-derived cyclic lipopeptides suppress dauer arrest in *C. elegans*"

### Sheet: Primers
Oligo name	Sequence	Relevant features
KN445	acgacggccagtgccaagctCTTGTTACGCTTGACCGTGT	Clone ~1kb upstream region of P. lurida MYB11 gacA into pEX18Tc digested with EcoRI and HindIII FOR
KN446	GATCAAACGGTGTGGTCATGGCAGACACCTCGCGATATGG	Clone ~1kb upstream region of P. lurida MYB11 gacA into pEX18Tc digested with EcoRI and HindIII REV
KN447	CCATATCGCGAGGTGTCTGCCATGACCACACCGTTTGATC	Clone ~1kb downstream region of P. lurida MYB11 gacA into pEX18Tc digested with EcoRI and HindIII FWD
KN448	tatgaccatgattacgaattGCAGTTCATGGATCGCTTCG	Clone ~1kb downstream region of P. lurida MYB11 gacA into pEX18Tc digested with EcoRI and HindIII REV
KN333	acgacggccagtgccaagctGGGTGCCGTGGTGAACAAGC	Clone ~1kb upstream region of P. lurida MYB11 RS27440-27485 into pEX18Tc digested with EcoRI and HindIII FOR
KN334	GCTCGCCCTACAGCCAGCGCCCTGCGTCCTCAATGACGTA	Clone ~1kb upstream region of P. lurida MYB11 RS27440-27485 into pEX18Tc digested with EcoRI and HindIII REV
KN335	TACGTCATTGAGGACGCAGGGCGCTGGCTGTAGGGCGAGC	Clone ~1kb downstream region of P. lurida MYB11 RS27440-27485 into pEX18Tc digested with EcoRI and HindIII FWD
KN336	tatgaccatgattacgaattTTGGGCAAGGTACCGGTGCC	Clone ~1kb downstream region of P. lurida MYB11 RS27440-27485 into pEX18Tc digested with EcoRI and HindIII REV
XW05	taaaacgacggccagtgccaTGAAGGCAGGTGCTGCATGG	Clone ~1kb upstream region of P. lurida MYB11 pvdM into pEX18Tc digested with EcoRI and HindIII FOR
XW06	ATGGACTGGCTTCTAGGTGATGCCATCTCAGTCAGTTGAGG	Clone ~1kb upstream region of P. lurida MYB11 pvdM into pEX18Tc digested with EcoRI and HindIII REV
XW07	CTCAACTGACTGAGATGGCATCACCTAGAAGCCAGTCCATGACC	Clone ~1kb downstream region of P. lurida MYB11 pvdM into pEX18Tc digested with EcoRI and HindIII FWD
XW08	tatgaccatgattacgaattGCGCCTTGCCCAGCTGCAAA	Clone ~1kb downstream region of P. lurida MYB11 pvdM into pEX18Tc digested with EcoRI and HindIII REV
XW09	taaaacgacggccagtgccaATGAACCCACTCGCCGCTTT	Clone ~1kb upstream region of P. lurida MYB11 phzF into pEX18Tc digested with EcoRI and HindIII FWD
XW10	GGCCGTAACAATTTATTGATGGTTCAACCCGGAATATTAAGGC	Clone ~1kb upstream region of P. lurida MYB11 phzF into pEX18Tc digested with EcoRI and HindIII REV
XW11	TTAATATTCCGGGTTGAACCATCAATAAATTGTTACGGCCC	Clone ~1kb downstream region of P. lurida MYB11 phzF into pEX18Tc digested with EcoRI and HindIII FWD
XW12	tatgaccatgattacgaattGAATACGCCATGATCGGGAT	Clone ~1kb downstream region of P. lurida MYB11 phzF into pEX18Tc digested with EcoRI and HindIII REV
XW17	taaaacgacggccagtgccaGGCCGAGATCATCGCGTCGG	Clone ~1kb upstream region of P. lurida MYB11 pmbA into pEX18Tc digested with EcoRI and HindIII FWD
XW18	GTTGAAGCGTGTCGGAAGGAGGTTTTCTCCACTCAAATTCTGCTTTCG	Clone ~1kb upstream region of P. lurida MYB11 pmbA into pEX18Tc digested with EcoRI and HindIII REV
XW19	GAATTTGAGTGGAGAAAACCTCCTTCCGACACGCTTCAAC	Clone ~1kb downstream region of P. lurida MYB11 pmbA into pEX18Tc digested with EcoRI and HindIII FWD
XW20	tatgaccatgattacgaattTTTGCTCGTGCAGGACCAGC	Clone ~1kb downstream region of P. lurida MYB11 pmbA into pEX18Tc digested with EcoRI and HindIII REV
XW21	taaaacgacggccagtgccaATGATAGTGCCGTTGCTGACGT	Clone ~1kb upstream region of P. lurida MYB11 sctRST into pEX18Tc digested with EcoRI and HindIII FWD
XW22	CTTCTTTTCGCCGGAATCACTGGCCGAACATCACGCGGGA	Clone ~1kb upstream region of P. lurida MYB11 sctRST into pEX18Tc digested with EcoRI and HindIII REV
XW23	TCCCGCGTGATGTTCGGCCAGTGATTCCGGCGAAAAGAAG	Clone ~1kb downstream region of P. lurida MYB11 sctRST into pEX18Tc digested with EcoRI and HindIII FWD
XW24	tatgaccatgattacgaattCCGGCTACTCCGATAATTCG	Clone ~1kb downstream region of P. lurida MYB11 sctRST into pEX18Tc digested with EcoRI and HindIII REV
XW25	taaaacgacggccagtgccaTGATCCCGATTCTGGAAGAC	Clone ~1kb upstream region of P. lurida RS05020 into pEX18Tc digested with EcoRI and HindIII FWD
XW26	CGCATTTGAAGTGCGTTTCGAAGCGTCATCCGAAGGTGAA	Clone ~1kb upstream region of P. lurida MYB11 RS05020 into pEX18Tc digested with EcoRI and HindIII REV
XW27	TTCACCTTCGGATGACGCTTCGAAACGCACTTCAAATGCGG	Clone ~1kb downstream region of P. lurida MYB11 RS05020 into pEX18Tc digested with EcoRI and HindIII FWD
XW28	tatgaccatgattacgaattGTGCCAGCGACGCCAGAACT	Clone ~1kb downstream region of P. lurida MYB11 RS05020 into pEX18Tc digested with EcoRI and HindIII REV
XW37	taaaacgacggccagtgccaTTGGGCGAGCTGGTCCAGCG	Clone ~1kb upstream region of P. lurida MYB11 flgBCDE into pEX18Tc digested with EcoRI and HindIII FWD
XW38	TCTTGTACAGCGCTACCGCAGGGGGTGACCTTTAAGGGCTGA	Clone ~1kb upstream region of P. lurida MYB11 flgBCDE into pEX18Tc digested with EcoRI and HindIII REV
XW39	AGCCCTTAAAGGTCACCCCCTGCGGTAGCGCTGTACAAGA	Clone ~1kb downstream region of P. lurida MYB11 flgBCDE into pEX18Tc digested with EcoRI and HindIII FWD
XW40	tatgaccatgattacgaattCCGCTGGATTCGCAACAGAT	Clone ~1kb downstream region of P. lurida MYB11 flgBCDE into pEX18Tc digested with EcoRI and HindIII REV
XW41	taaaacgacggccagtgccaTACCTGTGAGAAATGACAGTG	Clone ~1kb upstream region of P. lurida MYB11 flhAF into pEX18Tc digested with EcoRI and HindIII FWD
XW42	TTCACGGCGTTCATCCTGACCAGTATTCCTCGTCACCGTG	Clone ~1kb upstream region of P. lurida MYB11 flhAF into pEX18Tc digested with EcoRI and HindIII REV
XW43	CACGGTGACGAGGAATACTGGTCAGGATGAACGCCGTGAA	Clone ~1kb downstream region of P. lurida MYB11 flhAF into pEX18Tc digested with EcoRI and HindIII FWD
XW44	tatgaccatgattacgaattTCGATCAATTCACCCTGGCT	Clone ~1kb downstream region of P. lurida MYB11 flhAF into pEX18Tc digested with EcoRI and HindIII REV
XW45	taaaacgacggccagtgccaCGGCGATCCTTGTCCGAGAG	Clone ~1kb upstream region of P. lurida MYB11 pilHG into pEX18Tc digested with EcoRI and HindIII FWD
XW46	TCGGTCATGATGGCGAACCGATCTGCTCTGCCATCGCCAC	Clone ~1kb upstream region of P. lurida MYB11 pilHG into pEX18Tc digested with EcoRI and HindIII REV
XW47	GTGGCGATGGCAGAGCAGATCGGTTCGCCATCATGACCGAGT	Clone ~1kb downstream region of P. lurida MYB11 pilHG into pEX18Tc digested with EcoRI and HindIII FWD
XW48	tatgaccatgattacgaattTGCGGCACGGTTTCGGCCAG	Clone ~1kb downstream region of P. lurida MYB11 pilHG into pEX18Tc digested with EcoRI and HindIII REV
XW49	taaaacgacggccagtgccaCGACATTGTGCGCTTCGATG	Clone ~1kb upstream region of P. lurida MYB11 RS09650-09655 into pEX18Tc digested with EcoRI and HindIII FWD
XW50	CGCGAGCAGGGCGATACGCACAAGGGGGACTTCCTGTAGG	Clone ~1kb upstream region of P. lurida MYB11 RS09650-09655 into pEX18Tc digested with EcoRI and HindIII REV
XW51	CCTACAGGAAGTCCCCCTTGTGCGTATCGCCCTGCTCGCG	Clone ~1kb downstream region of P. lurida MYB11 RS09650-09655 into pEX18Tc digested with EcoRI and HindIII FWD
XW52	tatgaccatgattacgaattGCGCCGTTGCCGCTGGCGAC	Clone ~1kb downstream region of P. lurida MYB11 RS09650-09655 into pEX18Tc digested with EcoRI and HindIII REV
XW53	cgaggtcgacggtatcgataCCCGCTGCCCAACAATTACAGC	Clone P. lurida MYB11 gacA with PgacA promoter into pBBR1 digested with EcoRI and HindIII FWD
XW02	tcccccgggctgcaggaatttcaGGCGCTGGCGTCCACCAT	Clone P. lurida MYB11 gacA with PgacA promoter into pBBR1 digested with EcoRI and HindIII REV
XW78	taaaacgacggccagtgccaTCCGTAATTGAAGAAACCTTG	Clone ~1kb upstream region of P. lurida MYB11 R1.1 into pEX18Tc digested with EcoRI and HindIII FWD
XW79	TAGGAGCGAGCCCCTCGCTCGGTTGATGCCTATAAGTTGTC	Clone ~1kb upstream region of P. lurida MYB11 R1.1 into pEX18Tc digested with EcoRI and HindIII REV
XW80	ACAACTTATAGGCATCAACCGAGCGAGGGGCTCGCTCCTA	Clone ~1kb downstream region of P. lurida MYB11 R1,1 into pEX18Tc digested with EcoRI and HindIII FWD
XW81	tatgaccatgattacgaattGGCGCTGCCATGCAGGACAT	Clone ~1kb downstream region of P. lurida MYB11 R1.1 into pEX18Tc digested with EcoRI and HindIII REV
XW82	taaaacgacggccagtgccaCTTCGTTGCTCAAGCGCGTG	Clone ~1kb upstream region of P. lurida MYB11 R2.1 into pEX18Tc digested with EcoRI and HindIII FWD
XW83	TCCCTGGCGAGCGGTGAAATGAGGGCTCCTTGCCGCATGG	Clone ~1kb upstream region of P. lurida MYB11 R2.1 into pEX18Tc digested with EcoRI and HindIII REV
XW84	CCATGCGGCAAGGAGCCCTCATTTCACCGCTCGCCAGGGA	Clone ~1kb downstream region of P. lurida MYB11 R2,1 into pEX18Tc digested with EcoRI and HindIII FWD
XW85	tatgaccatgattacgaattTTCCAATATATTGTTCGACCTGTTTGATAG	Clone ~1kb downstream region of P. lurida MYB11 R2.1 into pEX18Tc digested with EcoRI and HindIII REV
XW86	taaaacgacggccagtgccaAGGCGTGATCATGATTACCC	Clone ~1kb upstream region of P. lurida MYB11 R3.1 into pEX18Tc digested with EcoRI and HindIII FWD
XW87	GTTCCTACAGCAACCTTCTCTACAGCGCTCCTAAAAACCC	Clone ~1kb upstream region of P. lurida MYB11 R3.1 into pEX18Tc digested with EcoRI and HindIII REV
XW88	GGGTTTTTAGGAGCGCTGTAGAGAAGGTTGCTGTAGGAACCGG	Clone ~1kb downstream region of P. lurida MYB11 R3,1 into pEX18Tc digested with EcoRI and HindIII FWD
XW89	tatgaccatgattacgaattGCGTTGTCGTAGGCCAGCGG	Clone ~1kb downstream region of P. lurida MYB11 R3.1 into pEX18Tc digested with EcoRI and HindIII REV
XW90	taaaacgacggccagtgccaGAAGCGTAAAATGCTGCAAT	Clone ~1kb upstream region of P. lurida MYB11 R3.2 into pEX18Tc digested with EcoRI and HindIII FWD
XW91	ATTCTGACAGCCGAACCTGTGGTGTATCTCCAGCAGTGGG	Clone ~1kb upstream region of P. lurida MYB11 R3.2 into pEX18Tc digested with EcoRI and HindIII REV
XW92	CCCACTGCTGGAGATACACCACAGGTTCGGCTGTCAGAAT	Clone ~1kb downstream region of P. lurida MYB11 R3,2 into pEX18Tc digested with EcoRI and HindIII FWD
XW93	tatgaccatgattacgaattGCTGCGTTTGAACAGGGTGA	Clone ~1kb downstream region of P. lurida MYB11 R3.2 into pEX18Tc digested with EcoRI and HindIII REV
XW94	taaaacgacggccagtgccaCGCTTCGCGCTTCAACAACT	Clone ~1kb upstream region of P. lurida MYB11 R4.1 into pEX18Tc digested with EcoRI and HindIII FWD
XW95	AGCGCGCCCGTCATGTCAGCGTCTGCGTTCCACCTTTATGA	Clone ~1kb upstream region of P. lurida MYB11 R4.1 into pEX18Tc digested with EcoRI and HindIII REV
XW96	CATAAAGGTGGAACGCAGACGCTGACATGACGGGCGCGCT	Clone ~1kb downstream region of P. lurida MYB11 R4,1 into pEX18Tc digested with EcoRI and HindIII FWD
XW97	tatgaccatgattacgaattGGGGGGACGAAGCTTGACCC	Clone ~1kb downstream region of P. lurida MYB11 R4.1 into pEX18Tc digested with EcoRI and HindIII REV
XW98	taaaacgacggccagtgccaTTCGGGCTATAGGCCTGCAT	Clone ~1kb upstream region of P. lurida MYB11 R4.2 into pEX18Tc digested with EcoRI and HindIII FWD
XW99	TGAGCTGACTCACTACAGGTTGTTTCGCTCTCGCTGGATA	Clone ~1kb upstream region of P. lurida MYB11 R4.2 into pEX18Tc digested with EcoRI and HindIII REV
XW100	TATCCAGCGAGAGCGAAACAACCTGTAGTGAGTCAGCTCAGCACG	Clone ~1kb downstream region of P. lurida MYB11 R4,2 into pEX18Tc digested with EcoRI and HindIII FWD
XW101	tatgaccatgattacgaattAGCTGCGAAACGCCACCGGC	Clone ~1kb downstream region of P. lurida MYB11 R4.2 into pEX18Tc digested with EcoRI and HindIII REV
XW102	taaaacgacggccagtgccaGAGGCGGGGCCCTTGGTGGC	Clone ~1kb upstream region of P. lurida MYB11 R4.3 into pEX18Tc digested with EcoRI and HindIII FWD
XW103	ACGGCACAAAGTGCAGCGTGTTCTTGGAGTCCGGAGCAATAGGCAG	Clone ~1kb upstream region of P. lurida MYB11 R4.3 into pEX18Tc digested with EcoRI and HindIII REV
XW104	ATTGCTCCGGACTCCAAGAACACGCTGCACTTTGTGCCGT	Clone ~1kb downstream region of P. lurida MYB11 R4,3 into pEX18Tc digested with EcoRI and HindIII FWD
XW105	tatgaccatgattacgaattGAAATCGGCCAGGGTCGGGG	Clone ~1kb downstream region of P. lurida MYB11 R4.3 into pEX18Tc digested with EcoRI and HindIII REV
XW106	taaaacgacggccagtgccagtgCAAGCATTAATCGAGTC	Clone ~1kb upstream region of P. lurida MYB11 R4.4 into pEX18Tc digested with EcoRI and HindIII FWD
XW107	GCGTCTGTTACCGCAACCGCCCTTGAGCACCTGGGTATTG	Clone ~1kb upstream region of P. lurida MYB11 R4.4 into pEX18Tc digested with EcoRI and HindIII REV
XW108	CAATACCCAGGTGCTCAAGGGCGGTTGCGGTAACAGACGC	Clone ~1kb downstream region of P. lurida MYB11 R4,4 into pEX18Tc digested with EcoRI and HindIII FWD
XW109	tatgaccatgattacgaattATCAGGTCACCGGTACCAGC	Clone ~1kb downstream region of P. lurida MYB11 R4.4 into pEX18Tc digested with EcoRI and HindIII REV
XW110	taaaacgacggccagtgccaCGAGCCGCAGCCGGACCTGG	Clone ~1kb upstream region of P. lurida MYB11 R4.5 massBC into pEX18Tc digested with EcoRI and HindIII FWD
XW111	TAGGTACGCCCACCAAAACCGGGGTAACCTGCCTGGTAAGTCACG	Clone ~1kb upstream region of P. lurida MYB11 R4.5 massBC into pEX18Tc digested with EcoRI and HindIII REV
XW112	CTTACCAGGCAGGTTACCCCGGTTTTGGTGGGCGTACCTA	Clone ~1kb downstream region of P. lurida MYB11 R4.5 massBC into pEX18Tc digested with EcoRI and HindIII FWD
XW113	tatgaccatgattacgaattATCTGCGCGTCCAGGGACAA	Clone ~1kb downstream region of P. lurida MYB11 R4.5 massBC into pEX18Tc digested with EcoRI and HindIII REV
XW114	taaaacgacggccagtgccaCAATCATCAGGAGAGAGAGCATGT	Clone ~1kb upstream region of P. lurida MYB11 R5.1 into pEX18Tc digested with EcoRI and HindIII FWD
XW115	ATTTTGCCCGGTGCAGGTCGGTCGTCACCTGAGTGCGGGT	Clone ~1kb upstream region of P. lurida MYB11 R5.1 into pEX18Tc digested with EcoRI and HindIII REV
XW116	ACCCGCACTCAGGTGACGACCGACCTGCACCGGGCAAAAT	Clone ~1kb downstream region of P. lurida MYB11 R5,1 into pEX18Tc digested with EcoRI and HindIII FWD
XW117	tatgaccatgattacgaattCCGCAGTTTCGAAGGCTTGA	Clone ~1kb downstream region of P. lurida MYB11 R5.1 into pEX18Tc digested with EcoRI and HindIII REV
XW118	taaaacgacggccagtgccaTGTTGTTCAACAAGGTCTGC	Clone ~1kb upstream region of P. lurida MYB11 R5.2 into pEX18Tc digested with EcoRI and HindIII FWD
XW119	GGCTGTCTGTTTTTGGCGCAGCTCTCTCTCCTGATGATTG	Clone ~1kb upstream region of P. lurida MYB11 R5.2 into pEX18Tc digested with EcoRI and HindIII REV
XW120	CAATCATCAGGAGAGAGAGCTGCGCCAAAAACAGACAGCC	Clone ~1kb downstream region of P. lurida MYB11 R5,2 into pEX18Tc digested with EcoRI and HindIII FWD
XW121	tatgaccatgattacgaattTTGGGCTCGGTCTGTTCGCG	Clone ~1kb downstream region of P. lurida MYB11 R5.2 into pEX18Tc digested with EcoRI and HindIII REV
XW126	taaaacgacggccagtgccaTACCGACGACGCCTGGCTGG	Clone ~1kb upstream region of P. lurida MYB11 R6.1 into pEX18Tc digested with EcoRI and HindIII FWD
XW127	AGGCGTCGACGGACGGCCAAGGTCTTCTCCCGTTGATGAGTTGG	Clone ~1kb upstream region of P. lurida MYB11 R6.1 into pEX18Tc digested with EcoRI and HindIII REV
XW128	CTCATCAACGGGAGAAGACCTTGGCCGTCCGTCGACGCCT	Clone ~1kb downstream region of P. lurida MYB11 R6,1 into pEX18Tc digested with EcoRI and HindIII FWD
XW129	tatgaccatgattacgaattGTTGAACATCTTGTCGAAGCCGGTG	Clone ~1kb downstream region of P. lurida MYB11 R6.1 into pEX18Tc digested with EcoRI and HindIII REV
XW130	taaaacgacggccagtgccaATGAATCTGAGCAAGGTCGACC	Clone ~1kb upstream region of P. lurida MYB11 R8.2 into pEX18Tc digested with EcoRI and HindIII FWD
XW131	AAAAGACAACAGGGGTCGTTGGGGGCGCTCAAGAAGGTCT	Clone ~1kb upstream region of P. lurida MYB11 R8.2 into pEX18Tc digested with EcoRI and HindIII REV
XW132	AGACCTTCTTGAGCGCCCCCAACGACCCCTGTTGTCTTTT	Clone ~1kb downstream region of P. lurida MYB11 R8,2 into pEX18Tc digested with EcoRI and HindIII FWD
XW133	tatgaccatgattacgaattCTGGAATTCGCCGATGCTCT	Clone ~1kb downstream region of P. lurida MYB11 R8.2 into pEX18Tc digested with EcoRI and HindIII REV
XW134	taaaacgacggccagtgccaTTTGTGCAGGTAGAAGGCAA	Clone ~1kb upstream region of P. lurida MYB11 R9.1 massA into pEX18Tc digested with EcoRI and HindIII FWD
XW135	CACGGGGTGCGTTCCACCGCTGCTAGTCAAACTTGTGGAA	Clone ~1kb upstream region of P. lurida MYB11 R9.1 massA into pEX18Tc digested with EcoRI and HindIII REV
XW136	TTCCACAAGTTTGACTAGCAGCGGTGGAACGCACCCCGTG	Clone ~1kb downstream region of P. lurida MYB11 R9.1 massA into pEX18Tc digested with EcoRI and HindIII FWD
XW137	tatgaccatgattacgaattCGACCTTCCTGCAGCACGATCG	Clone ~1kb downstream region of P. lurida MYB11 R9.1 massA into pEX18Tc digested with EcoRI and HindIII REV
XW142	taaaacgacggccagtgccaGGCGAACTAATCTTATGCTTTCT	Clone ~1kb upstream region of P. lurida MYB11 R11.1 into pEX18Tc digested with EcoRI and HindIII FWD
XW143	GCCGGCAAACATGTCGAGTCGGGGTTCCTGCCTGAAATCG	Clone ~1kb upstream region of P. lurida MYB11 R11.1 into pEX18Tc digested with EcoRI and HindIII REV
XW144	CGATTTCAGGCAGGAACCCCGACTCGACATGTTTGCCGGCTG	Clone ~1kb downstream region of P. lurida MYB11 R11.1 into pEX18Tc digested with EcoRI and HindIII FWD
XW145	tatgaccatgattacgaattGCGCCGACGGACGCCTGATC	Clone ~1kb downstream region of P. lurida MYB11 R11.1 into pEX18Tc digested with EcoRI and HindIII REV
XW150	taaaacgacggccagtgccaGCCCCTGGTGCAGCACGCGC	Clone ~1kb upstream region of P. lurida MYB11 R13.1 into pEX18Tc digested with EcoRI and HindIII FWD
XW151	ACTTTGCCCAGGAGTGTCGTGGACGACGGTACTCCAGGCAATCCA	Clone ~1kb upstream region of P. lurida MYB11 R13.1 into pEX18Tc digested with EcoRI and HindIII REV
XW152	TGCCTGGAGTACCGTCGTCCACGACACTCCTGGGCAAAGTG	Clone ~1kb downstream region of P. lurida MYB11 R13.1 into pEX18Tc digested with EcoRI and HindIII FWD
XW153	tatgaccatgattacgaattCGTCAAGCCGGAAGCACGCC	Clone ~1kb downstream region of P. lurida MYB11 R13.1 into pEX18Tc digested with EcoRI and HindIII REV
XW223	AGGGGGATGTGCTGCAAGGCGA	pEX18Tc sequencing primers
XW224	GAGGAAGCGGAAGAGCGCCCAA	pEX18Tc sequencing primers
XW225	gttgtgtggaattgtgagcgga	pBBR1 sequencing primers
XW226	cgacggccagtgagcg	pBBR1 sequencing primers
XW357	cgaggtcgacggtatcgataAGCCATCTCATCCTTGATGTCGAAAACCGT	Clone P. lurida MYB11 massA with PmassA promoter into pBBR1 digested with EcoRI and HindIII FWD
XW368	TCCCCCGGGCTGCAGGAATTCTAGAGGCGGCG	Clone P. lurida MYB11 massA with PmassA promoter into pBBR1 digested with EcoRI and HindIII REV
KN666	attacaacagtttttatgcaCTCGAGAATGCATTTAGCCAGGG	Clone RS17745 promoter region fused to lacZ translational reporter into BBR1 FOR
KN667	agtgaatccgtaatcatggtTGAGTCGCCCACGCGCAGTT	Clone RS17745 promoter region fused to lacZ translational reporter into BBR1 REV
KN668	AACTGCGCGTGGGCGACTCAaccatgattacggattcact	Clone lacZ for translational reporter into BBR1 FOR
KN669	tccggtagtcaataaaccggttatttttgacaccagaccaac	Clone lacZ for translational reporter into BBR1 REV
KN711	catgagctcactagtggatcAGCCATCTCATCCTTGATGT	Clone PmassA promoter and first 180 bps of massA to a promoterless lacZ (PmassA’-‘lacZ) into pUC18T-mini-Tn7T-Gm digested with BamHI and HindIII FWD
KN712	cgaggtaccgggcccaagctttatttttgacaccagaccaac	Clone PmassA promoter and first 180 bps of massA to a promoterless lacZ (PmassA’-‘lacZ) into pUC18T-mini-Tn7T-Gm digested with BamHI and HindIII REV
