## Supplemental Table 6 for "Bacterial-derived cyclic lipopeptides suppress dauer arrest in *C. elegans*"

### Sheet: Plasmids
Plasmid	Relevant features	Parent vector	Restriction enzymes to digest parent vector	PCR template	Reference
pBBR1	NeoR/KanR, lac, MCS	N/A	N/A	N/A	PubMed 8529885
pEX18Tc	TetR, lac, ori, oriT	N/A	N/A	N/A	PMID: 28927382
pUC18-mini-Tn7T-Gm-lacZ	GmR, lac, AmpR, Tn7L, FRT	N/A	N/A	N/A	PubMed 15908923
pUC18T-mini-Tn7T-Gm	AmpR, oriT, Tn7L, GmR, FRT	N/A	N/A	N/A	PubMed 15908923
pTNS2	lac, oriT, AmpR, R6K γ ori, Tn7R	N/A	N/A	N/A	PubMed 15908923
pNOB12	pUC18T-mini-Tn7T-Gm Tn7::PmassA'-'lacZ	pUC18T-mini-Tn7T-Gm	BamHI, HindIII	P. lurida MYB11, pUC18-mini-Tn7T-Gm-lacZ	this study
pNOB46	pEX18Tc-ΔgacA	pEX18Tc	EcoRI; HindIII	P. lurida MYB11	this study
pNOB61	pEX18Tc-ΔpvdM	pEX18Tc	EcoRI; HindIII	P. lurida MYB11	this study
pNOB62	pEX18Tc-ΔphzF	pEX18Tc	EcoRI; HindIII	P. lurida MYB11	this study
pNOB63	pEX18Tc-ΔpmbA	pEX18Tc	EcoRI; HindIII	P. lurida MYB11	this study
pNOB64	pEX18Tc-ΔsctRST	pEX18Tc	EcoRI; HindIII	P. lurida MYB11	this study
pNOB65	pEX18Tc-ΔRS05020	pEX18Tc	EcoRI; HindIII	P. lurida MYB11	this study
pNOB66	pEX18Tc-ΔflgBCDE	pEX18Tc	EcoRI; HindIII	P. lurida MYB11	this study
pNOB67	pEX18Tc-ΔflhAF	pEX18Tc	EcoRI; HindIII	P. lurida MYB11	this study
pNOB68	pEX18Tc-ΔpilHG	pEX18Tc	EcoRI; HindIII	P. lurida MYB11	this study
pNOB69	pEX18Tc-ΔRS09650-09655	pEX18Tc	EcoRI; HindIII	P. lurida MYB11	this study
pNOB70	pEX18Tc-ΔR1.1 (RS00640)	pEX18Tc	EcoRI; HindIII	P. lurida MYB11	this study
pNOB71	pEX18Tc-ΔR2.1 (RS02140-02175)	pEX18Tc	EcoRI; HindIII	P. lurida MYB11	this study
pNOB72	pEX18Tc-ΔR3.1 (RS06675-06690)	pEX18Tc	EcoRI; HindIII	P. lurida MYB11	this study
pNOB73	pEX18Tc-ΔR3.2 (RS06655-06670)	pEX18Tc	EcoRI; HindIII	P. lurida MYB11	this study
pNOB74	pEX18Tc-ΔR4.1 (RS10835-10865)	pEX18Tc	EcoRI; HindIII	P. lurida MYB11	this study
pNOB75	pEX18Tc-ΔR4.2 (RS10985-11005)	pEX18Tc	EcoRI; HindIII	P. lurida MYB11	this study
pNOB76	pEX18Tc-ΔR4.3 (RS10960-10965)	pEX18Tc	EcoRI; HindIII	P. lurida MYB11	this study
pNOB77	pEX18Tc-ΔR4.4 (RS10970)	pEX18Tc	EcoRI; HindIII	P. lurida MYB11	this study
pNOB78	pEX18Tc-ΔR4.5(massBC) (RS11010-11015)	pEX18Tc	EcoRI; HindIII	P. lurida MYB11	this study
pNOB79	pEX18Tc-ΔR5.1 (RS14700-14705)	pEX18Tc	EcoRI; HindIII	P. lurida MYB11	this study
pNOB80	pEX18Tc-ΔR5.2 (RS14695)	pEX18Tc	EcoRI; HindIII	P. lurida MYB11	this study
pNOB81	pEX18Tc-ΔR6.1 (RS15060)	pEX18Tc	EcoRI; HindIII	P. lurida MYB11	this study
pNOB82	pEX18Tc-ΔR8.2 (RS17120-17130)	pEX18Tc	EcoRI; HindIII	P. lurida MYB11	this study
pNOB83	pEX18Tc-ΔR9.1(massA) (RS17745)	pEX18Tc	EcoRI; HindIII	P. lurida MYB11	this study
pNOB84	pEX18Tc-ΔR11.1 (RS19205)	pEX18Tc	EcoRI; HindIII	P. lurida MYB11	this study
pNOB85	pEX18Tc-ΔR13.1 (RS27880-27895)	pEX18Tc	EcoRI; HindIII	P. lurida MYB11	this study
pNOB86	pEX18Tc-ΔtssM operon (RS27440-27485)	pEX18Tc	EcoRI; HindIII	P. lurida MYB11	this study
pNOB87	pBBR1-PgacA-gacA	pBBR1	EcoRI; HindIII	P. lurida MYB11	this study
pNOB88	pBBR1-PmassA-massA	pBBR1	EcoRI; HindIII	P. lurida MYB11	this study
